# Fatty acid synthesis supports tumor progression through keeping TORC1 receptive for Insulin/PI3K signaling

**DOI:** 10.1101/2025.02.19.639068

**Authors:** Dorottya Károlyi, Sólyom Bálint Bótor, Natali Neuhauser, Mária Péter, Gábor Balogh, Fergal O’Farrell, Szabolcs Takáts

## Abstract

Biosynthesis of lipids and fatty acids (FAs) is a tightly regulated and complex process essential for the normal functioning of various cellular processes as is sufficient lipid availability for the progression of several malignant tumor types. Despite its importance, the roles of the individual steps in lipid biosynthesis during tumor growth and their subsequent interaction with intracellular signaling pathways are still not well understood. In our study, we used the Ras^V12^, Scribble deficient carcinoma model in *Drosophila* to demonstrate that upregulation of de novo FA and lipid synthesis is a conserved characteristic of malignant tumors. Performing a small-scale genetic screen by tumor cell specific silencing of components of neutral lipid biosynthetic apparatus revealed that the loss of several enzymes involved in FA and diacylglycerol synthesis significantly inhibited tumor growth. Further characterization of the role of acetyl-CoA carboxylase (ACC), the enzyme responsible for the first step of FA synthesis, revealed that loss of ACC significantly reduced late-stage tumor growth due to increased apoptotic activity. However, early tumor development was unaffected. This correlated with our observation that perturbation of FA synthesis led to inactivation of TORC1 (Target of Rapamycin Complex 1) – the master regulator of cell growth and survival – accompanied by activation of the catabolic process autophagy. Moreover, we also demonstrated that TORC1 activity cannot be restored by hyperactivation of upstream Insulin/PI3K signaling or inhibition of AMP-activated kinase (AMPK) in ACC deficient tumor cells but supplementation of ACC deficient tumors with ectopically added oleic acid alone could improve TORC1 activity and thereby tumor progression. Hence, our findings highlight a new role of FAs in regulating TORC1, rendering it receptive to upstream activatory signals, explaining why cancer cells are extremely dependent on de novo FA synthesis.
