## Supplementary Table S2 for "Fatty acid synthesis supports tumor progression through keeping TORC1 receptive for Insulin/PI3K signaling"

### Sheet: Munka1
Supplementary Table S2	Detailed genotypes	Referred as (in main text)
Fig. 1	y,w, ey-flp/+; act>y+>Gal4, UAS-GFP/+; FRT82B tub-Gal80/FRT82B	FRT82B control
	y,w, ey-flp/+; act>y+>Gal4, UAS-GFP/UAS-RasV12; FRT82B tub-Gal80/FRT82B Scrib1	control RS
	y,w, ey-flp/+; act>y+>Gal4, UAS-GFP/UAS-RasV12, UAS-ACC[KK102082] RNAi; FRT82B tub-Gal80/FRT82B Scrib1	ACC RNAi RS
Fig. 2	y,w, ey-flp/+; act>y+>Gal4, UAS-GFP/+; FRT82B tub-Gal80/UAS-RasV12, FRT82B Scrib1	control RS
	y,w, ey-flp/+; act>y+>Gal4, UAS-GFP/UAS-FASN1[GD29349] RNAi; FRT82B tub-Gal80/UAS-RasV12, FRT82B Scrib1	FASN1 RNAi RS
	y,w, ey-flp/+; act>y+>Gal4, UAS-GFP/UAS-mino[TRiP.HMJ30154] RNAi; FRT82B tub-Gal80/UAS-RasV12, FRT82B Scrib1	mino RNAi RS
	y,w, ey-flp/+; act>y+>Gal4, UAS-GFP/UAS-Gpat4[HMS02556] RNAi; FRT82B tub-Gal80/UAS-RasV12, FRT82B Scrib1	Gpat4 RNAi RS
	y,w, ey-flp/+; act>y+>Gal4, UAS-GFP/UAS-mdy[HMC06242] RNAi; FRT82B tub-Gal80/UAS-RasV12, FRT82B Scrib1	mdy RNAi RS
	y,w, ey-flp/+; act>y+>Gal4, UAS-GFP/UAS-Lpin[HMJ30181] RNAi; FRT82B tub-Gal80/UAS-RasV12, FRT82B Scrib1	Lpin RNAi RS
Fig. 3	y,w, ey-flp/+; act>y+>Gal4, UAS-GFP/UAS-RasV12; FRT82B tub-Gal80/FRT82B Scrib1	control RS
	y,w, ey-flp/+; act>y+>Gal4, UAS-GFP/UAS-RasV12, UAS-ACC[KK102082] RNAi; FRT82B tub-Gal80/FRT82B Scrib1	ACC RNAi RS
Fig. 4	y,w, ey-flp/+; act>y+>Gal4, UAS-GFP/UAS-RasV12; FRT82B tub-Gal80/FRT82B Scrib1	control RS
	y,w, ey-flp/+; act>y+>Gal4, UAS-GFP/UAS-RasV12, UAS-ACC[KK102082] RNAi; FRT82B tub-Gal80/FRT82B Scrib1	ACC RNAi RS
	y,w, ey-flp/+; act>y+>Gal4, UAS-GFP/UAS-RasV12; FRT82B tub-Gal80/UAS-Pten[JF01859] RNAi, FRT82B Scrib1	Pten RNAi RS
	y,w, ey-flp/+; act>y+>Gal4, UAS-GFP/UAS-RasV12, UAS-ACC[KK102082] RNAi; FRT82B tub-Gal80/UAS-Pten[JF01859] RNAi, FRT82B Scrib1	Pten RNAi, ACC RNAi RS
	y,w, ey-flp/+; act>y+>Gal4, UAS-GFP/UAS-RasV12; FRT82B tub-Gal80/UAS-Tsc1[JF01262] RNAi, FRT82B Scrib1	TSC RNAi RS
	y,w, ey-flp/+; act>y+>Gal4, UAS-GFP/UAS-RasV12, UAS-ACC[KK102082] RNAi; FRT82B tub-Gal80/UAS-Tsc1[JF01262] RNAi, FRT82B Scrib1	TSC1 RNAi, ACC RNAi RS
Fig. 5	y,w, ey-flp/+; act>y+>Gal4, UAS-GFP/UAS-RasV12; FRT82B tub-Gal80/FRT82B Scrib1	control RS
	y,w, ey-flp/+; act>y+>Gal4, UAS-GFP/UAS-RasV12, UAS-ACC[KK102082] RNAi; FRT82B tub-Gal80/FRT82B Scrib1	ACC RNAi RS
	y,w, ey-flp/+; act>y+>Gal4, UAS-GFP/UAS-RasV12; FRT82B tub-Gal80/UAS-AMPKα[JF01951] RNAi, FRT82B Scrib1	AMPK RNAi RS
	y,w, ey-flp/+; act>y+>Gal4, UAS-GFP/UAS-RasV12, UAS-ACC[KK102082] RNAi; FRT82B tub-Gal80/UAS-AMPKα[JF01951] RNAi, FRT82B Scrib1	AMPK RNAi, ACC RNAi RS
Fig. 6	y,w, ey-flp/+; act>y+>Gal4, UAS-GFP/+; FRT82B tub-Gal80/UAS-RasV12, FRT82B Scrib1	control RS
	y,w, ey-flp/+; act>y+>Gal4, UAS-GFP/UAS-ACC[KK102082] RNAi; FRT82B tub-Gal80/UAS-RasV12, FRT82B Scrib1	ACC RNAi RS
	y,w, ey-flp/+; act>y+>Gal4, UAS-GFP/UAS-Lpin[HMJ30181] RNAi; FRT82B tub-Gal80/UAS-RasV12, FRT82B Scrib1	Lpin RNAi RS
Supplementary Figure S1.	y,w, ey-flp/+; act>y+>Gal4, UAS-GFP/+; FRT82B tub-Gal80/UAS-RasV12, FRT82B Scrib1	control RS
	y,w, ey-flp/+; act>y+>Gal4, UAS-GFP/UAS-ACC[KK102082] RNAi; FRT82B tub-Gal80/UAS-RasV12, FRT82B Scrib1	ACC RNAi RS
	y,w, ey-flp/+; act>y+>Gal4, UAS-GFP/UAS-Lpin[HMJ30181] RNAi; FRT82B tub-Gal80/UAS-RasV12, FRT82B Scrib1	Lpin RNAi RS
