## Supplementary Table S3 for "Fatty acid synthesis supports tumor progression through keeping TORC1 receptive for Insulin/PI3K signaling"

### Sheet: Munka1
Supplementary Table S3	antibody	type	dilution for immunoflurescence	dilution for western blot	manufacturer/source
Primary antibodies	rabbit anti-PH3	polyclonal	1:500	-	Merck, #06-570
	rabbit anti-GABARAP+L1+L2 (recognizes Drosophila Atg8a)	monoclonal	1:300	-	Abcam, #ab109364
	rabbit anti-Cleaved Drosophila Dcp1	polyclonal	1:200	-	Cell Signaling Technology, #9578
	chicken anti-GFP	polyclonal	1:1000	-	Thermo, #A10262
	Phospho-Drosophila p70 S6 Kinase (Thr398)	polyclonal	1:100	1:1000	Cell Signaling Technology, #9209
	rabbit anti-Phospho-AMPKalpha(Thr172) (40H9)	monoclonal	1:100	1:1000	Cell Signaling Technology, #2535
	rabbit anti-Phospho-4E-BP1 (Thr37/46) (236B4)	monoclonal	-	1:1000	Cell Signaling Technology, #2855
	mouse anti-tubulin	monoclonal	-	1:2000	Developmental Studies Hybridoma Bank, #AA4.3
Secondary antibodies	Alexa Fluor™ 568-conjugated anti-rabbit	polyclonal	1:1000	-	Thermo, #A-11011
	DyLight™ 488-conjugated anti-chicken	polyclonal	1:600	-	Thermo, #SA5-10070
	horseradish peroxidase conjugated anti-rabbit	polyclonal	-	1:2500	Agilent-Dako
	horseradish peroxidase conjugated anti-mouse	polyclonal	-	1:10000	Merck
